# VPRBP functions downstream of the androgen receptor and OGT to restrict p53 activation in prostate cancer

**DOI:** 10.1101/2021.02.28.433236

**Authors:** Ninu Poulose, Nicholas Forsythe, Adam Polonski, Gemma Gregg, Sarah Maguire, Marc Fuchs, Sarah Minner, Guido Sauter, Simon S. McDade, Ian G. Mills

## Abstract

A comprehensive understanding of androgen receptor (AR) signalling mechanisms during prostate carcinogenesis is instrumental in developing novel therapies. Studies have shown glycosylation as a key androgen regulated process and that O-GlcNAc transferase (OGT), the enzyme that catalyses the covalent addition of UDP-N-acetylglucosamine (UDP-GlcNAc) to serine and threonine residues of proteins, is often up-regulated in prostate cancer (PCa) with its expression correlated with high Gleason score. In this study we have identified an AR and OGT co-regulated factor, VPRBP also known as DCAF1. We show that VPRBP is regulated by the AR at the transcript level, and stabilized by OGT at the protein level. VPRBP knockdown in PCa cells led to a significant decrease in cell proliferation, p53 stabilization, nucleolar fragmentation and increased p53 recruitment to the chromatin. In human prostate tumor samples, VPRBP protein overexpression correlated with AR amplification, OGT overexpression, early biochemical relapse and poor clinical outcome. Analysis of TCGA datasets found a positive correlation of VPRBP with AR mRNA expression. Furthermore, AR activity gene signature analysis revealed a positive correlation of VPRBP with a subset of AR target genes implying that VPRBP has a preferential regulatory impact on part of the AR regulome. In conclusion, we have shown that VPRBP/DCAF1 promotes PCa cell proliferation by restraining p53 activation under the influence of the AR and OGT as well as uncovered a unique subset of AR activity gene signature that correlates with VPRBP expression with the potential for new avenues for patient stratification and treatment.
