## Supplementary file 4 for "VPRBP functions downstream of the androgen receptor and OGT to restrict p53 activation in prostate cancer"

### Sheet: Sheet1
Gene set
Dorothea	KEGG	Nelson_down	Nelson_Up	PID_AR_NONgenomic	PID_AR_Pathway	PID_AR_TF	TAKAYAMA_bound_by_AR	WANG_response_up	Wiki_pathway_andgrogen_recptor_signalling
ABCE1	AKT1	BARD1	ABCC4	AKT1	AKT1	APPBP2	CATSPER2	ACSL3	AKT1
ACAD10	AKT2	BCHE	ABHD2	AR	APPL1	AR	CDH2	APPBP2	AR
ACPP	AKT3	CDK8	ACSL3	CDC42	AR	CARM1	CDK14	ATXN3	BAG1
AHSG	AR	CTBP1	ACTN1	CREB1	BRCA1	CEBPA	MET	BMPR1B	BMF
AKR1B1	ARAF	DDC	ADAMTS1	FOS	CARM1	CREBBP	PGC	CAMKK2	BRCA1
AKR1C3	ATF4	DPH1	ADRM1	GNAI1	CASP8	DNAJA1	PPIP5K1	CRLS1	BUB1B-PAK6
AKT1	BAD	FN1	AKAP12	GNAI2	CCND1	EGR1	SKAP2	DYNLL2	CALR
ALPPL2	BCL2	MMP16	ALDH1A3	GNAI3	CCND3	EHMT2	STEAP2	ELK4	CARM1
ANAPC10	BRAF	MYC	APPBP2	GNAO1	CDK11B	EP300	TES	EVI5	CAV1
AP2M1	CASP9	PIK3R3	AZGP1	GNAZ	CDK6	FOXO1	UGT1A1	FADS1	CCND1
APPBP2	CCND1	PRKD1	B2M	GNB1	CDKN2A	GATA2		GNAI3	CCNE1
ATF6	CCNE1	SCNN1A	B4GALT1	GNG2	CMTM2	GSK3B		HMGCR	CDC42
ATM	CCNE2	SDC4	C1orf21	GNRH1	CTDSP1	HDAC1		INSIG1	CDKN1A
ATP2B4	CDK2	SERPINI1	CAMKK2	HRAS	CTDSP2	HDAC7		KLK2	CREB1
BANF1	CDKN1A	SLC29A1	CDC14B	MAP2K1	CTNNB1	HOXB13		KLK3	CREBBP
BRE	CDKN1B	ST7	CPD	MAP2K2	FHL2	HSP90AA1		MAF	CTNNB1
BTD	CHUK	TULP4	DBI	MAPK1	FKBP4	JUN		MAP7	DAXX
C1orf21	CREB1		DCTN3	MAPK3	GSN	KAT2B		MED28	DSTN
CCNG2	CREB3		DHCR24	PELP1	HIP1	KAT5		MTERF4	EFCAB6
CD4	CREB3L1		DNAJB9	PIK3CA	HNRNPA1	KAT7		NGLY1	EGFR
CDC6	CREB3L2		ELL2	PIK3R1	KDM1A	KLK2		PIAS1	EP300
CDH2	CREB3L3		ELOVL5	PLCB1	KDM3A	KLK3		RRP12	ETV5
CDKL5	CREB3L4		FKBP5	PLCB2	KDM4C	MAP2K4		SLC30A7	FHL2
CDKN1A	CREB5		GSR	PLCB3	KLK2	MAP2K6		SPCS3	FKBP4
CITED2	CREBBP		GUCY1A1	PLCG1	KLK3	MAPK14		TMEM50A	FLNA
COASY	CTNNB1		H1-0	PLCG2	LATS2	MAPK8		TRGC2	FOXO1
CPT2	E2F1		HERC3	PTK2	MAK	MDM2		UBE2J1	GSK3B
CRISP1	E2F2		HES6	RAC1	MED1	NCOA1		ZBTB10	HDAC1
CYCS	E2F3		HMGCS1	RAF1	NCOA2	NCOA2			JUN
DBI	EGF		HOMER2	SHBG	NCOA4	NR0B1			KAT2B
DDC	EGFR		HPGD	SRC	NCOA6	NR2C1			KAT5
DDT	EP300		HSD17B14		NKX3-1	NR2C2			KAT7
DHRS8	ERBB2		ID2		NRIP1	NR3C1			KDM1A
DHX15	FGFR1		IDI1		PA2G4	PDE9A			KLK3
EGFR	FGFR2		INPP4B		PATZ1	PKN1			LIMK2
EIF3S2	FOXO1		IQGAP2		PAWR	POU2F1			MDM2
ELF3	GRB2		ITGAV		PELP1	RACK1			MIR1281
ERBB3	GSK3B		KLF4		PIAS1	RCHY1			NCOA1
ESRRA	GSTP1		KLK2		PIAS3	REL			NCOA2
EYA2	HRAS		KLK3		PIAS4	RXRA			NCOA3
FAM119B	HSP90AA1		KLK4		PRDX1	RXRB			NCOA4
FAM13A1	HSP90AB1		KRT19		PRKDC	RXRG			NCOR1
FAM174B	HSP90B1		KRT8		PTK2B	SENP1			NCOR2
FKBP5	IGF1		LIFR		RANBP9	SIRT1			NR0B2
FOXA1	IGF1R		LMAN1		RPS6KA3	SMARCA2			NR2C2
FXYD3	IKBKB		MAF		SNURF	SMARCC1			PAK6
GLRX	IKBKG		MYL12A		SRF	SMARCE1			PARK7
GNL1	INS		NDRG1		SVIL	SPDEF			PATZ1
GRB10	INSRR		NKX3-1		TCF4	SRC			PIAS1
GTF2F1	KLK3		ORM2		TGFB1I1	SRY			PIAS2
HES1	KRAS		PALM2AKAP2		TGIF1	TMPRSS2			PIAS3
HIST2H2BE	LEF1		PDLIM5		TMF1	TRIM24			PIAS4
HK2	MAP2K1		PGM3		TMPRSS2	ZMIZ2			PIK3R1
HLA-E	MAP2K2		PHYH		UBA3				PIK3R2
HNRPA1	MAPK1		PIAS1		UBE2I				PLPP1
IFI35	MAPK3		PLPP1		UBE3A				PRDX1
IGF1R	MDM2		PMEPA1		VAV3				PSMC3IP
IGFBP3	MTOR		PTPN21		XRCC5				PTEN
IGHG1	NFKB1		RAB4A		XRCC6				PTK2
IL1R1	NFKBIA		RBM10		ZMIZ1				RAC1
JUN	NKX3-1		SAT1		ZNF318				RACK1
KCNH2	NRAS		SCD						RAD9A
KIAA0247	PDGFA		SEC24D						RAN
KIAA1217	PDGFB		SELENOP						RB1
KLF5	PDGFC		SGK1						RELA
KLK2	PDGFD		SLC26A2						RHOA
KLK3	PDGFRA		SLC38A2						RHOB
KLK4	PDGFRB		SMS						RLN1
KRT18	PDPK1		SNAP25						RNF14
KRT8	PIK3CA		SORD						RNF4
LIFR	PIK3CB		SPDEF						RNF6
LOC440157	PIK3CD		SRP19						ROCK1
MED1	PIK3CG		STEAP4						ROCK2
MMP13	PIK3R1		STK39						RUNX2
MRPS27	PIK3R2		TMPRSS2						SIN3A
MT2A	PIK3R3		TNFAIP8						SIRT1
MUC1	PIK3R5		TPD52						SMAD3
MYC	PTEN		TSC22D1						SMAD4
NCOA2	RAF1		UAP1						SMARCE1
NDRG1	RB1		UGDH						SP1
NKX3-1	RELA		UNC13B						SRC
NLGN4X	SOS1		VAPA						STAT3
NME7	SOS2		ZBTB10						STUB1
NPAT	SRD5A2								SUMO1
NPEPPS	TCF7								TGFB1I1
NUP214	TCF7L1								TGIF1
ORM1	TCF7L2								TLE5
ORM2	TGFA								UBE2I
PEX6	TP53								UBE3A
PGC									ZMIZ1
PIGR									ZNF318
PIN1
PMAIP1
PMEPA1
PNPLA4
PNRC1
PPP2R5D
PRAME
PRKCD
PRPS1
PTGS2
PTPN9
PTPRM
QSCN6
RBMX
RBPMS
RELA
RNASE4
SCAP
SCNN1A
SDF2
SERPINB5
SERPINI1
SLC25A11
SMARCA2
SMS
SNAI2
SORD
SOX4
SPDEF
STK39
STXBP2
SUOX
TESK1
THRA
TMPRSS2
TNFRSF1A
TRPS1
UBC
UBE2D3
UGT2B15
VAPA
VEGFA
XPA
ZBTB16
ZCCHC9
ZFHX4
ZNF559
