## Supplementary file 6 for "VPRBP functions downstream of the androgen receptor and OGT to restrict p53 activation in prostate cancer"

### Sheet: Sheet1
DOWN	UP	33 genes
DUSP14	BCL9L	AEN
AEN	IRF2BPL	SERTAD1
SERTAD1	LIMA1	CDKN1A
CDKN1A	TLR3	BLOC1S2
ITPKC	YAP1	TNFAIP8
HEXIM1	PPFIBP1	RRAD
EML2	ARHGAP42	CDIP1
ZNF385A	FCHO2	SLC12A4
BLOC1S2	TRIM32	PHLDA3
TNFAIP8	ZC3HAV1	IGFBP7
DGKA	MON2	CEL
GRHL3	USP15	CYSRT1
IGDCC4	BRMS1L	EPS8L2
RRAD	SNX2	ZNF337
PPP1R3C	TNFRSF10A	BBC3
DNAJB5	CFLAR	NINJ1
RGMA	STAT3	DDB2
PARD6G	SUSD6	EI24
TSPAN11	KIAA1217	TYMSOS
CDIP1	PPM1D	PCNA
EFNB1	MBD5	GDF15
SLC12A4	ASCC3	RPS27L
ISCU	REV3L	TRAF4
SEMA3B	ZNF37A	TRIAP1
PHLDA3	AKAP9	BAX
ACTA2	APAF1	RPS19
TUBB6	TET2	NTPCR
TEAD3	TMEM131	PHPT1
PDE4C	CSNK1G1	GPX1
IGFBP7	LNPEP	SAC3D1
MFGE8	ARFGEF2	ASTN2
MAP3K12	RALGAPB	PLXNB2
SULF2	SOCS4	APOD
APOBEC3H	SMAD5
PADI4	TRUB1
BTG1	CNOT6
IER5	ZNF561
POU3F1	EPM2AIP1
KLHDC7A	TANC1
EFCAB10	MFAP3L
WDR63	ZMAT3
NKAIN4	SLC30A1
BCL2L1	ACER2
CEL	MAST4
CYSRT1	PBLD
SYTL1	SCN2A
PIDD1	TP53INP1
NADSYN1	LPXN
EPS8L2	GCH1
ZNF337	F5
BBC3	CYFIP2
NINJ1	KLHL12
SESN2	CDC42SE1
DDB2	STX6
FDXR	PRKAB2
NHLH2	GNAI1
COL7A1	VCAN
KRT15	TGS1
GPR87	TMEM68
ITGA3	PARD6B
TMEM243	CPEB2
SLC4A11	FBXW7
ZNF564	PPP4R3A
OBSL1	CMBL
ARAP1	PLK2
ZNF219	PTEN
ADIRF	PMAIP1
S100A2	TMEM64
PRKD2	PANK1
DHRS3	POLH
SFN	XPC
PRKAB1	MGRN1
EID2B	SCRIB
BLCAP	CHST14
GPC1	GNAS
ISYNA1	ZNF79
VWCE	SUPT7L
RIN1	UQCC1
TRIP6	E2F7
CLP1	SESN1
UTP3	AGBL5
AMZ2	SLC46A1
CCDC90B	TMEM63B
EI24
TYMSOS
PCNA
GDF15
GABARAPL2
RAD51C
RPS27L
NDUFV3
SYNC
ORAI3
TLCD1
SLC25A45
ABCB6
TRAF4
TRIAP1
CPSF4
BAX
POLR2H
RPS19
NTPCR
NUPR1
FAM98C
SRA1
HRAS
PHPT1
GPX1
SAC3D1
MLF2
KRT8
GSS
RABGGTA
LRPAP1
PRRG2
SFXN5
TP53I3
ASTN2
PLXNB2
FBN2
TSKU
APOD
HES1
KCNN4
MUC2
TP53
