## Supplementary file 1 for "VPRBP functions downstream of the androgen receptor and OGT to restrict p53 activation in prostate cancer"

### Sheet: Sheet1
Cycle Status
Extracted	92	Called	92	Scored	92	Error Rated	75
Run Summary
Level	Yield Total (G)	Projected Total Yield (G)	Aligned (%)	Error Rate (%)	Intensity Cycle 1	% >= Q30
Read 1	46.49	46.49	0.39	0.46	5564	92.25
Read 2	4.34	4.34	0	NaN	3872	94.37
Read 3	4.34	4.34	0	NaN	3503	97.53
Non-Indexed Total	46.49	46.49	0.39	0.46	5564	92.25
Total	55.16	55.16	0.39	0.46	4313	92.83
Read 1
Lane	Tiles	Density (K/mm2)	Clusters PF (%)	Legacy Phasing/Prephasing rate	Phasing slope/offset	Prephasing slope/offset	Cluster Count Raw (M)	Cluster Count PF (M)	% >= Q30	Yield(G)	Cycles Err Rated	Aligned (%)	Error Rate (%)	Error Rate 35 cycle (%)	Error Rate 75 cycle (%)	Error Rate 100 cycle (%)	Intensity Cycle 1
1	216	275 ± 4	85.69 ± 1.38	0.147 / 0.135	0.129 / 2.054	0.094 / 2.463	178.61	153.03	91.94	11.48	75	0.38 ± 0.02	0.50 ± 0.06	0.32 ± 0.03	0.50 ± 0.06	NaN ± NaN	4909 ± 469
2	216	273 ± 8	86.45 ± 0.60	0.145 / 0.132	0.130 / 2.014	0.093 / 2.413	177.26	153.25	92.29	11.49	75	0.38 ± 0.03	0.46 ± 0.07	0.30 ± 0.04	0.46 ± 0.07	NaN ± NaN	5386 ± 459
3	216	277 ± 3	86.89 ± 1.99	0.156 / 0.135	0.138 / 2.072	0.094 / 2.418	179.97	156.38	92.33	11.73	75	0.39 ± 0.03	0.45 ± 0.10	0.29 ± 0.06	0.45 ± 0.10	NaN ± NaN	5879 ± 1656
4	216	278 ± 10	87.25 ± 1.02	0.156 / 0.132	0.139 / 2.143	0.093 / 2.459	180.1	157.19	92.42	11.79	75	0.40 ± 0.04	0.44 ± 0.11	0.28 ± 0.06	0.44 ± 0.11	NaN ± NaN	6082 ± 1616
Read 2
Lane	Tiles	Density (K/mm2)	Clusters PF (%)	Legacy Phasing/Prephasing rate	Phasing slope/offset	Prephasing slope/offset	Cluster Count Raw (M)	Cluster Count PF (M)	% >= Q30	Yield(G)	Cycles Err Rated	Aligned (%)	Error Rate (%)	Error Rate 35 cycle (%)	Error Rate 75 cycle (%)	Error Rate 100 cycle (%)	Intensity Cycle 1
1	216	275 ± 4	85.69 ± 1.38	NaN / NaN	NaN / NaN	NaN / NaN	178.61	153.03	94.16	1.07	0	NaN ± NaN	NaN ± NaN	NaN ± NaN	NaN ± NaN	NaN ± NaN	3400 ± 286
2	216	273 ± 8	86.45 ± 0.60	NaN / NaN	NaN / NaN	NaN / NaN	177.26	153.25	94.14	1.07	0	NaN ± NaN	NaN ± NaN	NaN ± NaN	NaN ± NaN	NaN ± NaN	3632 ± 310
3	216	277 ± 3	86.89 ± 1.99	NaN / NaN	NaN / NaN	NaN / NaN	179.97	156.38	94.61	1.09	0	NaN ± NaN	NaN ± NaN	NaN ± NaN	NaN ± NaN	NaN ± NaN	4149 ± 1244
4	216	278 ± 10	87.25 ± 1.02	NaN / NaN	NaN / NaN	NaN / NaN	180.1	157.19	94.57	1.1	0	NaN ± NaN	NaN ± NaN	NaN ± NaN	NaN ± NaN	NaN ± NaN	4307 ± 1424
Read 3
Lane	Tiles	Density (K/mm2)	Clusters PF (%)	Legacy Phasing/Prephasing rate	Phasing slope/offset	Prephasing slope/offset	Cluster Count Raw (M)	Cluster Count PF (M)	% >= Q30	Yield(G)	Cycles Err Rated	Aligned (%)	Error Rate (%)	Error Rate 35 cycle (%)	Error Rate 75 cycle (%)	Error Rate 100 cycle (%)	Intensity Cycle 1
1	216	275 ± 4	85.69 ± 1.38	NaN / NaN	NaN / NaN	NaN / NaN	178.61	153.03	97.52	1.07	0	NaN ± NaN	NaN ± NaN	NaN ± NaN	NaN ± NaN	NaN ± NaN	3113 ± 221
2	216	273 ± 8	86.45 ± 0.60	NaN / NaN	NaN / NaN	NaN / NaN	177.26	153.25	97.35	1.07	0	NaN ± NaN	NaN ± NaN	NaN ± NaN	NaN ± NaN	NaN ± NaN	3464 ± 371
3	216	277 ± 3	86.89 ± 1.99	NaN / NaN	NaN / NaN	NaN / NaN	179.97	156.38	97.62	1.09	0	NaN ± NaN	NaN ± NaN	NaN ± NaN	NaN ± NaN	NaN ± NaN	3690 ± 933
4	216	278 ± 10	87.25 ± 1.02	NaN / NaN	NaN / NaN	NaN / NaN	180.1	157.19	97.6	1.1	0	NaN ± NaN	NaN ± NaN	NaN ± NaN	NaN ± NaN	NaN ± NaN	3744 ± 931
Sample Name	Fragment Length	Treatment Redundancy	Control Redundancy	% Dups	Median Coverage	Bases ≥ 30X	Error rate	M Non-Primary	M Reads Mapped	% Mapped	M Total seqs	% Aligned	% Trimmed	% Dups	% GC	M Seqs
LNCaP_Nutlin_3A_Input_S1				0.059			0.0031	0	62	1	62	0.985
LNCaP_Nutlin_3A_Input_S1.sort					0.0X	0
LNCaP_Nutlin_3A_Input_S1_L001_R1_001													0.034	0.063	0.42	71.2
LNCaP_Nutlin_3A_p53_S2	124	0	0	0.318			0.0034	0	83	1	83	0.978
LNCaP_Nutlin_3A_p53_S2.sort					0.0X	0
LNCaP_Nutlin_3A_p53_S2_L001_R1_001													0.018	0.267	0.4	96.6
LNCaP_OGT_Si1_INPUT_S11				0.223			0.0033	0	40.4	1	40.4	0.982
LNCaP_OGT_Si1_INPUT_S11.sort					0.0X	0
LNCaP_OGT_Si1_INPUT_S11_L001_R1_001													0.015	0.188	0.4	46.2
LNCaP_OGT_Si1_p53_S6	157	0	0	0.561			0.0032	0	33.8	1	33.8	0.968
LNCaP_OGT_Si1_p53_S6.sort					0.0X	0
LNCaP_OGT_Si1_p53_S6_L001_R1_001													0.016	0.467	0.4	39.4
LNCaP_OGT_Si2_INPUT_S12				0.185			0.0032	0	42.7	1	42.7	0.983
LNCaP_OGT_Si2_INPUT_S12.sort					0.0X	0
LNCaP_OGT_Si2_INPUT_S12_L001_R1_001													0.016	0.161	0.4	48.9
LNCaP_OGT_Si2_p53_S7	198	0	0	0.827			0.0033	0	32	1	32	0.966
LNCaP_OGT_Si2_p53_S7.sort					0.0X	0
LNCaP_OGT_Si2_p53_S7_L001_R1_001													0.015	0.712	0.42	37.6
LNCaP_Scr_Si_INPUT_S8				0.189			0.0033	0	41.9	1	41.9	0.982
LNCaP_Scr_Si_INPUT_S8.sort					0.0X	0
LNCaP_Scr_Si_INPUT_S8_L001_R1_001													0.017	0.164	0.4	48.1
LNCaP_Scr_Si_p53_S3	177	0	0	0.626			0.0033	0	32.5	1	32.5	0.965
LNCaP_Scr_Si_p53_S3.sort					0.0X	0
LNCaP_Scr_Si_p53_S3_L001_R1_001													0.02	0.522	0.41	38.3
LNCaP_VPRBP_Si1_INPUT_S9				0.165			0.0033	0	43.8	1	43.8	0.981
LNCaP_VPRBP_Si1_INPUT_S9.sort					0.0X	0
LNCaP_VPRBP_Si1_INPUT_S9_L001_R1_001													0.018	0.146	0.39	50.4
LNCaP_VPRBP_Si1_p53_S4	153	0	0	0.609			0.0032	0	31.1	1	31.1	0.955
LNCaP_VPRBP_Si1_p53_S4.sort					0.0X	0
LNCaP_VPRBP_Si1_p53_S4_L001_R1_001													0.024	0.511	0.42	37
LNCaP_VPRBP_Si2_INPUT_S10				0.26			0.0033	0	43.8	1	43.8	0.982
LNCaP_VPRBP_Si2_INPUT_S10.sort					0.0X	0
LNCaP_VPRBP_Si2_INPUT_S10_L001_R1_001													0.015	0.219	0.4	50.2
LNCaP_VPRBP_Si2_p53_S5	171	0	0	0.533			0.0037	0	26.2	1	26.2	0.965
LNCaP_VPRBP_Si2_p53_S5.sort					0.0X	0
LNCaP_VPRBP_Si2_p53_S5_L001_R1_001													0.017	0.423	0.4	30.6
