## Supplementary file 5 for "VPRBP functions downstream of the androgen receptor and OGT to restrict p53 activation in prostate cancer"

### Sheet: Sheet1
VPRBP_High_AR_UP	VPRBP_High_AR_Down			48 Genes	Cytoband	Spearman's Correlation	p-Value	q-Value
ALPPL2	NR0B2			MED1	17q12	0.739374	2.16442e-86	8.71741e-83
SRY	SHBG			EP300	22q13.2	0.73032	2.6626e-83	4.46829e-80
LATS2	GSTP1			NCOA2	8q13.3	0.714334	3.84686e-78	1.88946e-75
PTPN21	IFI35			SMARCC1	3p21.31	0.711364	3.19718e-77	1.49732e-74
IGF1R	MAPK3			NR2C2	3p25.1	0.684646	1.91644e-69	3.71089e-67
PTPN9	CDK11B			TMF1	3p14.1	0.682938	5.64211e-69	1.06188e-66
HERC3	IKBKG			ATF6	1q23.3	0.681428	1.45633e-68	2.61852e-66
ZMIZ1	AP2M1			PRKDC	8q11.21	0.676018	4.15306e-67	6.48329e-65
CDC14B	CCND3			NCOA6	20q11.22	0.648535	3.58753e-60	3.37596e-58
SLC38A2	AKR1B1			NPEPPS	17q21.32	0.644353	3.53024e-59	2.97456e-57
RANBP9	GNAI2			PDPK1	16p13.3	0.636637	2.18799e-57	1.54062e-55
RNF6	SRF			GSK3B	3q13.33	0.633947	8.96886e-57	6.08131e-55
DNAJB9	GSN			NPAT	11q22.3	0.623441	1.94589e-54	1.08249e-52
SPCS3	GNAZ			MAPK8	10q11.22	0.621617	4.85001e-54	2.61849e-52
MAP2K4	RBPMS			UBE3A	15q11.2	0.621033	6.48806e-54	3.47491e-52
MDM2	TGFB1I1			CPD	17q11.2	0.607001	5.90973e-51	2.48975e-49
CDKL5	DSTN			PIK3CA	3q26.32	0.600718	1.12062e-49	4.33982e-48
CREB3L2	RNASE4			BRAF	7q34	0.594854	1.64756e-48	5.90365e-47
CTNNB1	CDKN1A			APPBP2	17q23.2	0.590197	1.33924e-47	4.45043e-46
ITGAV	TNFRSF1A			REL	2p16.1	0.589213	2.07648e-47	6.83271e-46
LMAN1	MT2A			CREB1	2q33.3	0.584593	1.59507e-46	4.92661e-45
SEC24D	UBC			MAPK1	22q11.22	0.578856	1.91731e-45	5.41526e-44
EVI5	CMTM2			ZNF318	6p21.1	0.575348	8.56017e-45	2.32638e-43
SLC30A7	POU2F1			EGFR	7p11.2	0.568394	1.57701e-43	4.0353e-42
UBE3A	MMP13			NCOA3	20q13.12	0.566871	2.95863e-43	7.46627e-42
RB1	SDC4			SENP1	12q13.11	0.56665	3.24047e-43	8.14689e-42
CPD	KRT19			SIN3A	15q24.2	0.562934	1.48118e-42	3.55943e-41
ATF6	SCNN1A			SP1	12q13.13	0.560515	3.94224e-42	9.10423e-41
EP300	AHSG			PIAS1	15q23	0.544773	1.90154e-39	3.66441e-38
MED1	CREB3L3			SOS2	14q21.3	0.526839	1.47297e-36	2.34487e-35
APPBP2	CASP9			ROCK2	2p25.1	0.514201	1.26704e-34	1.77211e-33
MAPK1	ERBB2			SOS1	2p22.1	0.511947	2.74999e-34	3.76986e-33
TMF1	PRDX1			CTNNB1	3p22.1	0.508469	8.99068e-34	1.19115e-32
NCOA4	ATF4			CREBBP	16p13.3	0.506174	1.95028e-33	2.53877e-32
HMGCR	BANF1			KAT7	17q21.33	0.494806	8.29197e-32	9.8168e-31
IQGAP2	PARK7			ITGAV	2q32.1	0.474519	4.75777e-29	4.80502e-28
GSR	SRP19			HMGCR	5q13.3	0.47353	6.41536e-29	6.4403e-28
KAT2B	SUMO1			HERC3	4q22.1	0.470504	1.59132e-28	1.55412e-27
RPS6KA3	KLK4			LMAN1	18q21.32	0.468636	2.77626e-28	2.67888e-27
NRIP1	KLK2			ZBTB10	8q21.13	0.465808	6.40445e-28	6.05507e-27
PIK3CB	KLK3			PTK2	8q24.3	0.461111	2.52329e-27	2.29824e-26
KRAS	DBI			KDM3A	2p11.2	0.452104	3.29892e-26	2.80192e-25
CHUK	AZGP1			SIRT1	10q21.3	0.440415	8.28989e-25	6.52116e-24
NRAS	FXYD3			SLC30A7	1p21.2	0.440274	8.61131e-25	6.76872e-24
CRISP1	FKBP4			RNF6	13q12.13	0.429488	1.51087e-23	1.10882e-22
SKAP2	CEBPA			PIK3CB	3q22.3	0.423312	7.44246e-23	5.25329e-22
CDKN1B	KRT18			CREB3L2	7q33	0.41249	1.12524e-21	7.42953e-21
SMAD4	KRT8			RPS6KA3	Xp22.12	0.401262	1.70004e-20	1.04504e-19
CDK14	FAM174B
AKT3	SPDEF
KIAA1217	PKN1
PLCB1	XRCC6
CDK8	BRE
PIAS2	XPA
KDM3A	BAG1
APPL1	GNL1
CREB1	DCTN3
ROCK1	PIN1
SOS2	HSD17B14
SENP1	CREB3
GSK3B	ARAF
MAPK8	SDF2
SIRT1	PELP1
ATM	SLC25A11
NPAT	COASY
NPEPPS	STXBP2
DHX15	DDT
SMARCC1	ADRM1
PAWR	MAP2K2
RCHY1	HRAS
KDM4C	BAD
SMARCA2	STUB1
DYNLL2	ACAD10
SNURF	CREB3L4
NLGN4X	DPH1
MMP16	ESRRA
MAPK14	RRP12
TRPS1	PEX6
PIK3CG	CARM1
TCF4	GTF2F1
EGFR	RBM10
REL	PDGFA
PIAS1	RAC1
ROCK2	PLCB3
SOS1	RXRB
ZNF318	EHMT2
PDPK1	HDAC7
CREBBP	TESK1
NR2C2	CTDSP1
NCOR1	RAD9A
AR	CATSPER2
NCOA2	GNRH1
BARD1
NCOA3
PIK3CA
NUP214
NCOA6
KAT7
SIN3A
SP1
CTDSP2
HIP1
FADS1
DHCR24
SCD
IDI1
HMGCS1
INSIG1
NKX3−1
PGM3
UBE2J1
CASP8
TPD52
UNC13B
MAP2K1
STEAP2
HIST2H2BE
PIAS3
RAF1
CDK2
E2F3
CCNE2
E2F2
BRCA1
CDC6
AKAP12
ZFHX4
PTK2
ZBTB10
BRAF
PRKDC
UBE2D3
DNAJA1
HSP90AA1
NGLY1
UBA3
GNAI3
CDC42
RHOA

### Sheet: Sheet2
ALPPL2
SRY
LATS2
PTPN21
IGF1R
PTPN9
HERC3
ZMIZ1
CDC14B
SLC38A2
RANBP9
RNF6
DNAJB9
SPCS3
MAP2K4
MDM2
CDKL5
CREB3L2
CTNNB1
ITGAV
LMAN1
SEC24D
EVI5
SLC30A7
UBE3A
RB1
CPD
ATF6
EP300
MED1
APPBP2
MAPK1
TMF1
NCOA4
HMGCR
IQGAP2
GSR
KAT2B
RPS6KA3
NRIP1
PIK3CB
KRAS
CHUK
NRAS
CRISP1
SKAP2
CDKN1B
SMAD4
CDK14
AKT3
KIAA1217
PLCB1
CDK8
PIAS2
KDM3A
APPL1
CREB1
ROCK1
SOS2
SENP1
GSK3B
MAPK8
SIRT1
ATM
NPAT
NPEPPS
DHX15
SMARCC1
PAWR
RCHY1
KDM4C
SMARCA2
DYNLL2
SNURF
NLGN4X
MMP16
MAPK14
TRPS1
PIK3CG
TCF4
EGFR
REL
PIAS1
ROCK2
SOS1
ZNF318
PDPK1
CREBBP
NR2C2
NCOR1
AR
NCOA2
BARD1
NCOA3
PIK3CA
NUP214
NCOA6
KAT7
SIN3A
SP1
CTDSP2
HIP1
FADS1
DHCR24
SCD
IDI1
HMGCS1
INSIG1
NKX3−1
PGM3
UBE2J1
CASP8
TPD52
UNC13B
MAP2K1
STEAP2
HIST2H2BE
PIAS3
RAF1
CDK2
E2F3
CCNE2
E2F2
BRCA1
CDC6
AKAP12
ZFHX4
PTK2
ZBTB10
BRAF
PRKDC
UBE2D3
DNAJA1
HSP90AA1
NGLY1
UBA3
GNAI3
CDC42
RHOA
